# CYSTEINE-RICH RLK2 regulates development *via* callose synthase-dependent symplastic transport in *Arabidopsis*

**DOI:** 10.64898/2025.12.03.691776

**Authors:** Adam Zeiner, Julia Krasensky-Wrzaczek, Sunita Jindal, Yanbiao Sun, David Ušák, Jakub Hajný, Mansi Sharma, Filis Morina, Elisa Andresen, Mirva Pääkkönen, Hendrik Küpper, Johannes Merilahti, Roman Pleskot, Charles W. Melnyk, Michael Wrzaczek

## Abstract

CYSTEINE-RICH RECEPTOR-LIKE PROTEIN KINASEs (CRKs) play an important role in plant development and stress responses. One of the best described members of the Arabidopsis CRK family is CRK2, which was proposed as a crucial regulator of intercellular transport facilitated by plasmodesmata (PD). As intercellular channels allowing symplastic communication, PD-mediated transport is predominantly regulated by callose synthase (CALS)-mediated callose deposition. This process can impact not just the distribution of molecules between adjacent cells, but also the symplastic loading of vascular tissue, thereby influencing plant stress responses and developmental processes. Here we described the overlapping expression pattern of genes encoding phylogenetically closely related CALS1 and CALS3. Both CALSs were phosphorylated *in vitro* by CRK2, and the genetic interaction between genes encoding CRK2 and CALS1 or CALS3 revealed their impact on callose deposition, rosette growth, primary root length, and development, represented as a decreased number of true leaves. Importantly, we observed significant accumulation of starch in *crk2* mutant plants, especially in developmentally older leaves, which was reverted by the independent introduction of *cals1.5* and *cals3.1* into the *crk2* mutant background. The observed starch accumulation was accompanied by photosynthesis inhibition. We propose that the growth and developmental alterations of *crk2* are caused by decreased phloem loading, which resulted in starch accumulation in source organs, and subsequent sink tissue starvation. Our results propose CRK2 as negative regulator of CALS1 and CALS3 regulating source to sink transport, which impacts plant growth and development.
