## Supplementary Data 2 for "CYSTEINE-RICH RLK2 regulates development *via* callose synthase-dependent symplastic transport in *Arabidopsis*"

### Sheet: Data 3
Enzyme	Confidence	Modification Name	Target Amino Acid	Position in Peptide	Site Probability	Peptide Sequence	# Modified PSMs	# Uncertain Modified PSMs	# Unmodified PSMs	Protein Accession	Protein Description	Position	Motif
Trypsin	High	Phospho	T	8	100	VVTPIYQTISK	1	0	7	Q9AUE0	Callose synthase 1 OS=Arabidopsis thaliana OX=3702 GN=CALS1 PE=1 SV=2	391	VTPIYQtISKEAK
	High	Phospho	S	7	100	AVNLTQSIEVDREILEAQDK	1	0	7	Q9LXT9	Callose synthase 3 OS=Arabidopsis thaliana OX=3702 GN=CALS3 PE=3 SV=3	166	AVNLTQsIEVDRE
	High	Phospho	S	8	100	GGPDQGPSQPQQR	1	0	6	Q9LXT9	Callose synthase 3 OS=Arabidopsis thaliana OX=3702 GN=CALS3 PE=3 SV=3	13	GPDQGPsQPQQRR
Lys-C	High	Phospho	S	10	100	VVTPIYQTISK	1	0	5	Q9AUE0	Callose synthase 1 OS=Arabidopsis thaliana OX=3702 GN=CALS1 PE=1 SV=2	393	PIYQTIsKEAKRS
	High	Phospho	S	7	100	AVNLTQSIEVDREILEAQDK	2	0	7	Q9LXT9	Callose synthase 3 OS=Arabidopsis thaliana OX=3702 GN=CALS3 PE=3 SV=3	166	AVNLTQsIEVDRE
	Medium	Phospho	S	5	100	DGDNSKPIVARDRWVGK	1	0	1	Q9LXT9	Callose synthase 3 OS=Arabidopsis thaliana OX=3702 GN=CALS3 PE=3 SV=3	458	EKDGDNsKPIVAR
Arg-C	High	Phospho	T	3	98.7	TQTVGSLGEAMLDSEVVPSSLVEIAPILR	1	0	7	Q9AUE0	Callose synthase 1 OS=Arabidopsis thaliana OX=3702 GN=CALS1 PE=1 SV=2	21	RILRTQtVGSLGE
	High	Phospho	T	13	100	EILEAQDKVAEKTQLYVPYNILPLDPDSANQAIMR	1	0	4	Q9LXT9	Callose synthase 3 OS=Arabidopsis thaliana OX=3702 GN=CALS3 PE=3 SV=3	184	DKVAEKtQLYVPY
	High	Phospho	S	8	100	GGPDQGPSQPQQR	1	0	4	Q9LXT9	Callose synthase 3 OS=Arabidopsis thaliana OX=3702 GN=CALS3 PE=3 SV=3	13	GPDQGPsQPQQRR
	High	Phospho	T	4	100	IIRTQTAGNLGESFDSEVVPSSLVEIAPILR	2	0	7	Q9LXT9	Callose synthase 3 OS=Arabidopsis thaliana OX=3702 GN=CALS3 PE=3 SV=3	23	QRRIIRtQTAGNL
	High	Phospho	S	10	100	TQTAGNLGESFDSEVVPSSLVEIAPILR	4	0	3	Q9LXT9	Callose synthase 3 OS=Arabidopsis thaliana OX=3702 GN=CALS3 PE=3 SV=3	32	AGNLGEsFDSEVV
