## Supplementary Data 3 for "CYSTEINE-RICH RLK2 regulates development *via* callose synthase-dependent symplastic transport in *Arabidopsis*"

### Sheet: Data 2
Name	Sequence (5'→ 3')	Note
Genotyping
LBb1.3 (SALK)	ATTTTGCCGATTTCGGAAC	SALK
SALK_012659C LP	GCTAACTATGGTCTTGCGCAG	crk2
SALK_012659C RP	CAAAGATGAATCGATCAAGGC	crk2
LB-1 (SAIL)	TAGCATCTGAATTTCATAACCAATCTCGATACAC	SAIL
SAIL_1_H10 LP	TTAGACATTCAGGGGTTCGTG	cals1.5
SAIL_1_H10 RP	TGGAGAACCAATGTTTTCGTC	cals1.5
SALK_068418 LP	AGCTCCAAGGCTTTTCGATAG	cals3.1
SALK_068418 RP	AGATTCAAGTCATGGTGGCAC	cals3.1
qRT-PCT
qCS1-1F	CAAGCGGCCAAACAAAGATG	Target
qCS1-1R	GACAATCAAACTCAGCTGACGAC	Target
qCS3-1F	GGCAAACTTTGACTAGAACTGGAAT	Target
qCS3-1F	CTGAAGCTCCAAGGCTTTTCG	Target
AT5G08290_Q_F	TTACTGTTTCGGTTGTTCTCC	Control
AT5G08290_Q_R	CACTGAATCATGTTCGAAGC	Control
Cloning
CALS3 Nt Fwd EcoRI	TATAGAATTCTCTGCTACGAGAGGAGGT	CALS3 CDS
CALS3 Nt Rev SalI	TATAGTCGACTCGATCGAAACTTCTGAAGA	CALS3 CDS
pDONR-P4-P1R-pCS1_F	GGGGACAACTTTGTATAGAAAAGTTGCGTACTCTGTTTCTGCCACTTTTG	CALS1 promoter
pDONR-P4-P1R-pCS1_R	GGGGACTGCTTTTTTGTACAAACTTGCattttccgacaatcaaactcagc	CALS1 promoter
pDONR-P2-RP3-CS1 3p element_F	GGGGACAGCTTTCTTGTACAAAGTGGCGcatgtacacatgtaaatggcg	CALS1 3'UTR
pDONR-P2-RP3-CS1 3p element_R	GGGGACAACTTTGTATAATAAAGTTGCTTTTTTTCTACTTGTCTTAGCTCCAC	CALS1 3'UTR
pDONR-P4-P1R-pCS3_F2	GGGGACAACTTTGTATAGAAAAGTTGCGtactcagtcgacgatttgagc	CALS3 promoter
pDONR-P4-P1R-pCS3_R2	GGGGACTGCTTTTTTGTACAAACTTGCtttgtctaccctataacctccag	CALS3 promoter
pDONR-P2-RP3-CS3 3p element_F	GGGGACAGCTTTCTTGTACAAAGTGGCGttcatctcttcattgtaatgacag	CALS3 3'UTR
pDONR-P2-RP3-CS3 3p element_R	GGGGACAACTTTGTATAATAAAGTTGCttcaaaaacctctttgtggtaag	CALS3 3'UTR
CALS1_yeast-fw	GCGCCGTCTCGCTCGAATGGCTCAAAGAAGGGAACC	CALS1 for yeast
CALS1_yeast-rev	GCGCCGTCTCGCTCACGAACCCTCCTTGTTTTTTGAAGACCG	CALS1 for yeast
yeast_colony_PCR_fw	GCGCCGTCTCGCTCGAACAatggtgtctaagggggaggcg	Validation of insert presence
yeast_colony_PCR_rev	GCGCCGTCTCGCTCAAGCCcttatacagctcgtccatgc	Validation of insert presence
CALS1mut_FW	GATTCTGCGGGATCAGGATGTTGGTAGTCTC	Mutagenesis
CALS1mut_REV	CGCCTCTGCGGTGGAGGC	Mutagenesis
